# A new group of LysM-RLKs involved in symbiotic signal perception and arbuscular mycorrhiza establishment

**DOI:** 10.1101/2024.03.06.583654

**Authors:** Yi Ding, Virginie Gasciolli, Lauréna Medioni, Mégane Gaston, Annélie de-Regibus, Céline Rem-blière, Jean Jacques Bono, Julie Cullimore, Marion Dalmais, Christine Saffray, Solène Mazeau, Abdelhafid Bendahmane, Richard Sibout, Michiel Vandenbussche, Jacques Rouster, Tongming Wang, Guanghua He, Arnaud Masselin, Sylvain Cottaz, Sébastien Fort, Benoit Lefebvre

## Abstract

Lipo-chitooligosaccharides (LCO) and short-chain chitooligosaccharides (CO) are produced by arbuscular mycorrhizal fungi (AMF) and activate the plant symbiosis signalling pathway, which is essential for mycorrhiza formation. High affinity LCO receptors belonging to the LysM receptor-like kinase (LysM-RLK) phylogenetic group *LYR-IA* play a role in AM establishment, but no plant high affinity short-chain CO receptors have yet been identified. Here we studied members of the uncharacterized *LYR-IB* group, and found that they show high affinity for LCO, short- and long-chain CO, and play a complementary role with the *LYR-IA* LCO receptors for AM establishment. While *LYR-IB* knock out mutants had a reduced AMF colonization in several species, constitutive/ectopic expression in wheat increased AMF colonization. *LYR-IB* function is conserved in all tested angiosperms, but in most japonica rice a deletion creates a frameshift in the gene, explaining differences in AM phenotypes between rice and other monocot single *LYR-IA* mutants. In conclusion, we identified a class of LysM-RLK receptors in angiosperms with new biochemical properties and a role in both LCO and CO perception for AM establishment.
