## Supplemental Tables for "A new group of LysM-RLKs involved in symbiotic signal perception and arbuscular mycorrhiza establishment"

### Sheet: primer sequences
Primer name	seqence	purpose
PhLYK9 F	TTACTAAACTTCCTAATATTACACAACC	genotyping
PhLYK9 R	CCAAACATTCTGAAACATCAGCC	genotyping
PhLYK15 ECR F	AGGTCTCTCAAAATGAATATTTTTCAATGGCTTCTTGC	cloning
PhLYK15 ECR R	GGTCTCGTAAGGAGTTTCTTCAATTTCAGG	cloning
OsLYK11 F1	AGATTCTGGTGCCGCTCCGCA	genotyping	sequencing natural variation
OsLYK11 R2	TGTACACGCTTCCCTGGATGA	genotyping	sequencing natural variation
OsLYK11 F2	GTCCAACGAGGGGTTCAACT	genotyping	CRISPR-CAS9 edition
OsLYK11 R2	GAAGATGGGGAACGTGACGA	genotyping	CRISPR-CAS9 edition
OsLYK11 ECR F	AGGTCTCTCAAAATGACCCCTAGAAGAAGGC	cloning
OsLYK11 ECR R	TGGTCTCGTAAGACCGGTCACCACACCATCTC	cloning
MtLYR8 F	CATCACCACCAATTATCAACCTT	genotyping	CRISPR-CAS9 edition
MtLYR8 R	GGAAACACAGCATTATCACCAAT	genotyping	CRISPR-CAS9 edition
MtLYR8 ECR F	GGTCTCGCAAAATGAAAACTCTCAAACCCCATC	cloning
MtLYR8 ECR R	GGTCTCCTAAGTCCACTCTTATCATCATCATCATCAC	cloning
SlLYK9 F	AACAAAACACAAAACCAAGA	genotyping	CRISPR-CAS9 edition
SlLYK9 R	GATTAACAGCCTCAACAGAT	genotyping	CRISPR-CAS9 edition
BdLYR1 F	CGGCATATCCTTCGGCACGG	genotyping	sequencing PCR product
BdLYR1 R	CGATGCCCAGCCTCTGGTTC	genotyping	sequencing PCR product
BdLYR2 F	GTGAACCACAGCAACCTGG	genotyping	sequencing PCR product
BdLYR2 R	GATGTGGGTGGTGACGGCG	genotyping	sequencing PCR product
BdLYR1 dCAPS F	CGGCATATCCTTCGGCACGG	genotyping
BdLYR1 dCAPS R	GGCAGCGAGGACGGAGGTTTCTGGTAAgG	genotyping
BdLYR2 dCAPS F	TGCAGTACATCCACGAGCAC	genotyping
BdLYR2 dCAPS R	CGAAGTTGGCGATCTTGGCG	genotyping
TaAM3 F	AGCGCGGCAGCATTAAC	RT-qPCR	Target gene
TaAM3 R	GCTCACCTTGTTGCACGTC	RT-qPCR	Target gene
TaSymPT F	ACATCTTCCCAGCCATCAAC	RT-qPCR	Target gene
TaSymPT R	GGACATCATGAAGAAACCAAG	RT-qPCR	Target gene
TaSymAMT F	GGCATACTCTGGATGGGGTG	RT-qPCR	Target gene
TaSymAMT R	GGTCCAGACGAGGAGGCT	RT-qPCR	Target gene
TaGAPDH F	AGGGTGACAACAGGTCCAG	RT-qPCR	Reference gene
TaGAPDH R	CTGTATCCCCACTCGTTGT	RT-qPCR	Reference gene
TaEF1 F	AGGCTGACTGTGCTGTTCTC	RT-qPCR	Reference gene
TaEF1 R	AGAGTGAAAGCAAGGA	RT-qPCR	Reference gene
TaTUB F	CGTACCAGTGGACGAAGGC	RT-qPCR	Reference gene
TaTUB R	CCAGTGTCGTCGAGGTCTTC	RT-qPCR	Reference gene
RiGAPDH F	GACGTCTCAGTTGTTGATTTA	RT-qPCR	Target gene
RiGAPDH R	TTTGGCATCAAAAATACTAGA	RT-qPCR	Target gene

### Sheet: optimized gene sequences
Synthesized fragments. Coding sequences are in capital letters
expression in N. bentamiana	>BdLYR2 opt	ATGAAGCCTTGGTGCCTTCTGCCTTGGAGAAGATTGGCTCTTGCTACCCTTCTTTGCGTGTGTACTCTTCCTGCTCCTGCTAGATCTCAATCTGCTCCAGCTCCTGCACCAGCTCCAGCTTCAGTTGAAGGTTTCAACTGCAGCGCCAACAGCACTTATCCTTGCCAAGCTTACGCTCTCTACAGAGCTGGTTTTGCTGGTGTGCCTCTTGATCTTTCTGCTGTGGGTGATCTGTTCGGCGTGAGCAGATTCATGATCGCACACGCTAACAACCTGTCTACTACTGCAGCACCAGCTGCTGGTCAACCTCTTCTTGTTCCTCTTCAATGCGGCTGCCCTTCTAGGTCACCTAATGCTTATGCTCCGACTCAGTACCAGATCGATAGCGGTGATACCTAC…
expression in N. bentamiana	>PhLYK9 opt	ATGTACGGCATCCTGCTGCTGTGCTTTTTCATCTTCAACCAGAACCTGTGCTACGCTCAGGACACTCCTTCTAACACTGGCTTCTCTTGCAACCCCTCTCAGTTTTACCCGTGCGAGACTTACGTTGTGTACAGAGCTAGGCCTGGTTTCCTGGATCTTGCTTCTATCGGCGATCTGTTCTCTGTGAGCAGGCTGATGATTGCTAACCCGAGCAACATCTCTGCTCCGAACACTACCCTTGTGAACGATCAGCCTCTGTTCGTGCCTATCAAGTGCTCCTGCAACAACATCAACAGCACCTTCGGGAACATCAGCTACGCTGGCTTCAACTACTCTTTCAGGTCCGGCGATACCATGTACGGCGTGAGCATTAACCACTACCAGAACTTGACCACCTAC…
expression in N. bentamiana	>AtLYK5	ATGGCTGCGTGTACACTCCACGCGCTCTCAGTCACCTTATTCCTCCTTCTCTTCTTTGCCGTGTCACCGGCGAAAGCTCAGCAACCGTACGTCAACAACCACCAGCTCGCCTGCGAGGTCCGTGTCTACGACAACATAACCAACGGATTCACATGTAACGGCCCACCTTCTTGCCGCTCATACCTCACTTTCTGGTCTCAACCACCGTACAACACGGCGGACTCAATCGCCAAACTCCTCAACGTCTCCGCCGCAGAGATCCAATCAATCAACAACCTCCCCACAGCCACCACCAGAATCCCAACCCGTGAATTAGTCGTGATCCCAGCTAACTGCTCCTGCTCCTCCTCCAGCGGAGGATTTTACCAACACAACGCCACTTACAATCTCTCCGGTAAC…
expression in N. bentamiana	>OsLYK11 opt	ATGACCCCTAGAAGAAGGCTTGCTTTGCCTGCTCTTTTGCTTTGGTGCCTTTGCGCTTTGCCAGCTCCTGCTAGATCTCAATCTGCTGCTACTCCTGCTCCTGCTTCTAACGAGGGTTTCAATTGCACTGCCAACGCTACTTATCCTTGCCAGGCTTACGCTCTTTACAGAGCTGGTTTTGGTGGTGTGCCTCTTGAGCTTGCTGCTATCGGTGATCTTTTCGCTGCCAGCAGATTCATGGTGGCTCACGCTAACAACCTGTCTACCTCTGCTGTTTTGGCTGCTAGGCAGCCTCTTTTGGTTCCTCTTCAATGTGGCTGCCCTTCCAGGTCACCTAATGCTTATGCTCCTATGCAGTACCAGATCAACGCTGGCGATACCTACTGGATTGTGTCTACC…
expression in N. bentamiana	>TaLYR2A opt	ATGATGCCTCTGACCAGGCGTAGGCTTCTTGCTACTCTTCTTTGCCTTTGCGCTCTGCCTTCTCCAGCTAGATCTCAGAATGCTTCAGCTACTCCTGCTCCTGCTTCTGTTGAGGGTTTCAACTGCTCTGCTAACGGCACTTATCCTTGCCAGGCTTACGCTCTTTACAGAGCTGGTTTTGCTGGTGTGCCTCTTGATCTTGCTGCTGTGGGTGATCTTTTCGGCGTGAGCAGATTCATGCTTGCCCACGCTAACAACCTGTCTACTTCTGCTGCTCCAGCTGCTGGTCAACCTCTTCTTGTTCCTCTTCAATGCGGTTGCCCTAGCGGTTCTCCTAATGCTTATGCTCCTACTCAGTACCAGATCAGCAGCGGTGATACCTTCTGGATTGTGTCTGTG…
expression in N. bentamiana	>TaLYR2B opt	ATGATGCCTCTGACCAGGCGTAGGCTTCTTGCTACTCTTCTTTGCCTTTTCGCTCTGCCTGCTCCTGCTAGATCTCAGAATGCTTCAGCTACTCCTGCTCCGGCTTCTGTTGAGGGTTTTAACTGCTCTGCTAACGGCACTTATCCTTGCCAGGCTTACGCTCTTTACAGAGCTGGTTTTGCTGGTGTGCCTCTGGATCTTTCTGCTGTGGGTGATCTTTTCGCCGTGAGCAGATTCATGCTTGCTCACGCTAACAACCTGTCTACCTCTGCTGCTCCAGCTGCTGGTCAACCTCTTCTTGTTCCTCTTCAATGCGGTTGCCCTAGCGGTTCTCCTAATGCTTATGCTCCTACTCAGTACCAGATCAGCAGCGGTGATACCTTCTGGATTGTGTCTGTG…
expression in N. bentamiana	>TaLYR2D opt	ATGACCCCTCTTACCAGGCGGAGGCTTCTTACTACTCTTCTTTGCCTTTGCGCTCTGGCTGCTCCTGCTAGATCTCAGAATGCTTCTGCTACTCCTGCTCCGGCTTCTGTTGAGGGTTTTAACTGCTCTGCTAACGGCACTTATCCTTGCCAGGCTTACGCTCTTTACAGAGCTGGTTTTGCTGGTGTGCCTCTGGATCTTGCTGCTGAGGGTGATCTTTTCGGTGTGAGCAGATTCATGCTGGCTCACGCTAACAACCTGTCTACTTCTGCTGCTCCAGCTGCTGGTCAACCTCTTCTTGTTCCTCTTCAATGCGGTTGCCCTAGCGGTTCTCCTAATGCTTATGCTCCTACTCAGTACCAGATCAGCAGCGGTGATACCTTCTGGATTGTGTCTGTG…
expression in N. bentamiana	>OsCEBIP opt	ATGGCTTCTCTTACCGCTGCTCTTGCTACTCCAGCTGCTGCTGCTCTTTTGCTTCTTGTGCTTTTGGCTGCTCCTGCTAGCGCTGCTAATTTTACTTGCGCTGTGGCTTCTGGCACTACCTGCAAGTCTGCTATTCTGTACACCTCTCCTAACGCTACCACCTACGGTAATCTTGTGGCTCGGTTCAACACTACTACCCTGCCTGATCTTCTTGGTGCTAACGGTTTGCCTGACGGGACTCTTTCTTCTGCTCCTGTTGCTGCTAACAGCACCGTGAAGATTCCTTTCAGGTGCCGGTGCAATGGTGATGTGGGACAGTCTGATAGGCTGCCAATCTATGTTGTGCAGCCTCAGGATGGTCTGGATGCTATTGCTAGGAACGTGTTCAACGCCTTCGTG…
expression in N. bentamiana	>BdLYM2 opt	ATGGCTTTGCCTTCTCCTCCTGCTAATCTGGCTGCTCCTGCTGCTGTTCTTCTTCTGCTTTTGTTCCTGGCTGGAACCGCTTCTGCTGCTAATTTTACTTGTGCTGCTCAGGGCTCTACCTGCCAGTCTGCTATTGGTTATGTGGCTCCTAACGCTACTACCTACGGTGAGCTTCTTGCTCGGTTCAACACTTCTACCCTTGCTGATCTTCTGGGCGCTAACAATCTTCCTGCTACTACTCCTTCTACCGCTAGGGTTCCAGCTAAGGCTACTGTGAGGATTCCTTTCAGATGCCTTTGCGCTGCTGCTGGTAATGGTGCTTCTGTTGTTGGCAGGTCTGATAGGGTGCCAGTTTACACTGTGCAGCCTAACGATTGGATGGACGCTATCGCTAGGAAC…
expression in insect cells	>BdLYR1 ECR opt	ATGTACCGTATCACCTCCACCGTGGTGCTGGCTGCTTGCATCGTGCTGTGCACTGCTCAGGATGTGGCTAACGGCACCGAGCGTTTCGCTTGCGACGTTCCAGCTCCTTGCGACACCTTCGTGGTGTACCGTACTCAGTCCCCTGGTTTCCTCGGCCTGGGTTCCATCTCTGACCTGTTCGGTGTCTCCCGTGCTATGATCGCTTCCGCTAACAACCTGACCGCTAAGGACGGTGTCCTGCTGCCTGACCAACCTCTGTTGGTGCCTGTGGAATGCGGTTGCACCGGCAACCGTTCCTTCGCTAACGTGACATACCCAATCCAGGACGGCGACACCTACTACGCTCTGGCTCTGACCGCTTTCGAGAACCTGACTGACTTCAACATCATGCAGCAGCTG…
expression in insect cells	>BdLYR2 ECR opt	ATGTACCGTATCACCTCCACCGTGGTGCTGGCTGCTTGCATCGTGCTGTGCACTGCTCAGTCTGCTCCAGCACCGGCTCCAGCTCCAGCTTCTGTGGAAGGTTTCAACTGCTCCGCTAACAGCACATACCCTTGCCAGGCTTACGCTCTGTACCGTGCTGGTTTCGCTGGTGTCCCTCTGGACTTGTCCGCTGTGGGAGACTTGTTCGGTGTCTCCCGTTTCATGATCGCTCACGCTAACAACCTGTCCACCACCGCTGCACCAGCTGCTGGTCAACCTTTGCTGGTGCCTCTGCAATGCGGTTGCCCTTCTCGTTCCCCTAACGCCTACGCTCCCACTCAGTACCAGATCGACTCTGGCGACACCTACTGGATCGTGTCCGTGACCAAGCTGCAGAAC…
expression in wheat	>BdLYR2 opt (with C-myc)	ATGAAGCCCTGGTGCCTGCTGCCCTGGAGAAGACTCGCCCTCGCTACCCTGCTCTGCGTTTGCACCCTGCCCGCCCCTGCTCGCTCGCAATCCGCTCCAGCCCCTGCTCCAGCTCCAGCCAGCGTGGAGGGCTTCAACTGCTCCGCCAACAGCACCTACCCATGCCAGGCCTACGCTCTCTACAGGGCTGGCTTCGCTGGCGTCCCACTGGACCTGAGCGCTGTGGGCGACCTCTTCGGCGTCAGCAGGTTCATGATCGCCCACGCTAACAACCTGTCCACCACCGCTGCTCCAGCTGCTGGCCAACCACTCCTGGTGCCGCTCCAATGCGGCTGCCCGTCCCGCAGCCCAAACGCTTACGCTCCAACCCAATACCAGATCGACTCCGGCGACACCTAC…
expression in wheat	>NLS-gGECO opt	ATGACGCACAACCCAACCATCCTGAGAAAGACGCTCCCACTCTACAAGGAGGTCCACTTCATCTGGCGGGGGCACGCTATGCCCAAGAAGAAGAGGAAGGTTGGCGGGATGGTGGACTCCTCCCGCAGGAAGTGGAACAAGGCGGGCCACGCGGTGAGGGCTATCGGGCGCCTCTCGTCACCAGTGGTCTCCGAGAGGATGTACCCGGAGGATGGGGCCCTCAAGTCCGAGATCAAGAAGGGCCTCCGCCTGAAGGACGGCGGACATTACGCCGCGGAGGTGAAGACCACGTACAAGGCGAAGAAGCCAGTCCAACTCCCGGGCGCTTACATCGTCGACATCAAGCTGGACATCGTTTCGCACAACGAGGACTACACTATTGTGGAGCAGTGCGAGAGG…
expression in wheat	>pBradi1g20260:GUS:tME1	cgtacttctctccatcctccggtcggtttcatcggcgctcgcgctgagtccggcccggcccccacggcggatcgatcaaggtcgccgtcgcaccgcgtacgtacagtgcagctagctctcttggcacttggccggggcagccgtgccgtgagctgaatgctgctggtcgcctggtccagtccaggccgcccgattccgagcgtctgtaatatgggtcgcggtgtgtacgtgcccacggggccactggaggctcgcccggcccaatgtaagatccaggatatccaggtccgttgcagcaagcgggggatccaggatccatcgtccgtccgatacgtcgggatcacgatcgaacccccggtggatggatgggacacgtacatacatttgacggtagcgtac…
expression in rice	>pOsLYK11:OsLYK11	tctgagttgggctcttgattcttgacgtaagagggaaggactaagtccactataggcctctcaatttatcatcaagtctgaaattagtcctcataccgaaatacaagatacaatgcgtctcgcaactctcaaaaccactgcaactaaggtccaaagtggtttgaacaacggtttcagctgatgtgacgcctacataaatggtttgatttaatccccatcccacgtaggttagctgtggcattaaaatcaagatcaacaaattttaaaataaaaatgaaatatatggatccatatgccagtcaaataaaaacataaaaaatataatgcaacccacatgttgattgatcccatttcctccatctcgccccctctctcctctctatcttcttcatgtccatg…
expression in rice	>NLS-gGECO opt	ATGCCGAAGAAGAAGCGCAAGGTTGGCGGCATGGTGGATTCCTCTAGGCGCAAGTGGAACAAGACCGGCCATGCCGTTAGAGCCATTGGCAGACTCTCCAGCCTCGAGAACGTGTACATCAAGGCCGACGAGCAGAAGAACGGCATTAAGGCCTACTTCAAGATCCGCCACAACATCGAAGGCGGCGGAGTGCAACTCGCCTACCACTACCAACAGAACACCCCAATTGGCGACGGCCCAGTGCTCCTGCCAGATAACCATTACCTCTCCGTGCAGTCCATGCTCAGCAAGGACCCGAACGAGAAGCGCGACCACATGGTGCTCCTCGAGTTCGTTACAGCCGCTGGCATCACCCTCGGCATGGACGAGCTTTACAAAGGCGGAACAGGCGGCTCCGAG…
